# Deep learning methods for designing proteins scaffolding functional sites

**DOI:** 10.1101/2021.11.10.468128

**Authors:** Jue Wang, Sidney Lisanza, David Juergens, Doug Tischer, Ivan Anishchenko, Minkyung Baek, Joseph L. Watson, Jung Ho Chun, Lukas F. Milles, Justas Dauparas, Marc Expòsit, Wei Yang, Amijai Saragovi, Sergey Ovchinnikov, David Baker

## Abstract

Current approaches to *de novo* design of proteins harboring a desired binding or catalytic motif require pre-specification of an overall fold or secondary structure composition, and hence considerable trial and error can be required to identify protein structures capable of scaffolding an arbitrary functional site. Here we describe two complementary approaches to the general functional site design problem that employ the RosettaFold and AlphaFold neural networks which map input sequences to predicted structures. In the first “constrained hallucination” approach, we carry out gradient descent in sequence space to optimize a loss function which simultaneously rewards recapitulation of the desired functional site and the ideality of the surrounding scaffold, supplemented with problem-specific interaction terms, to design candidate immunogens presenting epitopes recognized by neutralizing antibodies, receptor traps for escape-resistant viral inhibition, metalloproteins and enzymes, and target binding proteins with designed interfaces expanding around known binding motifs. In the second “missing information recovery” approach, we start from the desired functional site and jointly fill in the missing sequence and structure information needed to complete the protein in a single forward pass through an updated RoseTTAFold trained to recover sequence from structure in addition to structure from sequence. We show that the two approaches have considerable synergy, and AlphaFold2 structure prediction calculations suggest that the approaches can accurately generate proteins containing a very wide array of functional sites.
