## Supplementary material for "Deep learning methods for designing proteins scaffolding functional sites": Data S1: Deep_learning_design_PDB_annotations.csv

Paper Name	Motif Residues	Template Residues (Inpainting)	Masked Sequence (Inpainting)
rsvf-v_854	A23-41
rsvf-v_870	A9-27
rsvf-v_828	A11-29
rsvf-v_903	A12-30
rsvf-v_1050	A27-45
rsvf-ii_141	A63-86
rsvf-ii_171	A15-38
rsvf-ii_118	A54-77
rsvf-ii_29	A78-101
rsvf-ii_158	A44-67
ace2_1157	A86-104
ace2_1007	A9-27
ace2_76	A29-47
ace2_1846	A77-95
ace2_600	A77-95
ace2_109	A15-33
di-fe_86	A7-14,A41-48,A65-72,A94-97
di-fe_56	A17-20,A33-40,A64-71,A89-96
di-fe_38	A30-37,A50-57,A79-82,A100-107
di-fe_103	A16-23,A45-48,A76-83,A105-112
di-fe_92	A17-24,A47-54,A78-85,A93-96
IP_Fig6_diFe_halluc_rfj	A15, A43, A46, A65, A68	A11-19, A39-49, A58-70, A95-108
IP_Fig6_hcA_halluc_rfj	A5, A7, A16, A53, A93	A1-A18, A41-68, A90-117
IP_Fig6_IL10_halluc_rfj	A79-85	A1-46, A70-91
IP_Fig6_rsvf-v_halluc_rfj	A38-A56	A16-A60	A38, A46, A56-62
IP_Fig6_EFdouble_halluc_rfj2	A14-A25, A57-68	A11-A28, A54-71
IP_Fig6_EFdouble_native_rfj2	A14-25, A57-68	A11-28, A54-71
IP_Fig6_IL10_native_rfj2	A48-73, A84-98	A21-26, A37-42, A48-73, A84-98
IP_FigS18_EFsingle_halluc_rfj2	A39-50	A1-11, A35-54
IP_FigS18_IL10_halluc_rfj2	A63-69	A14-20, A34-40
IP_FigS18_EFsingle_halluc_1_rfj	A50-61	A5-15, A43-67
IP_FigS18_EFsingle_halluc_2_rfj	A55-66	A11-30, A47-78
EF-hand_1	A30-40
EF-hand_2	A18-29,A48-58
hcA_1	A20-24,A35,A50-52
hcA_2	A18-22,A27-29,A74
KSI_1	A13,A38,A80
KSI_2	A10,A45,A79
IL10_179	A79-85
IL10_65	A55-61
IL10_71	A15-21
c3d_45	A52-67
c3d_79	A31-39
c3d_58	A2-24,A56-73
B72_10	A69-73
B72_5	A40-44
B72_3	A66-70
